# Phylogenomics of the North American Desert Radiation *Linanthus* (Polemoniaceae) Reveals Mixed Trait Lability and No Single Geographic Mode of Speciation

**DOI:** 10.1101/2024.06.13.598867

**Authors:** Ioana G. Anghel, Lydia L. Smith, Isaac H. Lichter-Marck, Felipe Zapata

**Affiliations:** Department of Ecology and Evolutionary Biology, University of California, Los Angeles, CA 90095, USA; Museum of Vertebrate Zoology, University of California, Berkeley, CA 94720, USA; Department of Integrative Biology, University of California, Valley Life Sciences Building, Berkeley; California Academy of Sciences, San Francisco, CA 94118, USA; Center for Tropical Research, Institute of the Environment and Sustainability, University of California, Los Angeles, CA 90095, USA

**Keywords:** annual/perennial, aridity, California, desert plants, diversification, Linanthus, molecular phylogeny, night-blooming, polymorphism, RADseq, target capture

## Abstract

**Premise:** Understanding how arid-adapted plants have diversified in harsh environments is a central question in evolutionary biology. *Linanthus* (Polemoniaceae) occurs in biodiverse dry areas of Western North America and exhibits extensive floral trait variation, multiple color polymorphisms, differences in blooming time, and variation in life history strategies. Here, we reconstruct the evolutionary history of this group.

**Methods:** We generated restriction-site associated (ddRAD) sequences for 180 individuals and target capture (TC) sequences for 63 individuals, with complete species sampling. Using maximum likelihood and pseudo-coalescent approaches, we inferred phylogenies of *Linanthus* and used these phylogenies to model the evolution of phenotypic traits and investigate the geographic speciation history of this genus.

**Key results:** Shallow relationships are consistent and well supported with both ddRAD and TC data. Most species are monophyletic despite rampant local sympatry and range overlap, suggesting strong isolating barriers. The non-monophyly of some species is possibly due to rapid speciation or issues with current species delimitation. Perenniality likely evolved from annuality, a rare shift in angiosperms. Night blooming evolved three times independently. Flower color polymorphism is an evolutionarily labile trait and is likely ancestral. No single geographic mode of speciation characterizes the radiation but most species overlap in range, suggesting they evolved in parapatry.

**Conclusions:** Our results illustrate the complexity of phylogenetic inference for recent radiations, even with multiple sources of genomic data and extensive sampling. This analysis provides a foundation to understand aridity adaptations, such as evolution of flower color polymorphisms, night blooming, and perenniality, as well as speciation mechanisms.
