## Appendix S1_SampleMetadata for "Phylogenomics of the North American Desert Radiation *Linanthus* (Polemoniaceae) Reveals Mixed Trait Lability and No Single Geographic Mode of Speciation"

### Sheet: Appendix S1_SampleMetadata
Species	CollectionNumber	Collector	ddRAD all	ddRAD 1/sp	TC	Provenance	Collection Date	Latitude	Longitude	State
Leptosiphon aureus	IGA107_1	Ioana Anghel			x	field	2019-04-13	32.7604	-116.282	CA
Leptosiphon aureus	IGA135_5	Ioana Anghel	x			field	2019-05-15	35.7044	-117.907	CA
Leptosiphon breviculus	IGA163_1	Ioana Anghel			x	field	2019-06-18	34.2205	-116.622	CA
Leptosiphon crysanthus	SS140	Steven Serkanic			x	field	2017-04-29	36.5678	-118.121	CA
Leptosiphon lemmonii	IGA107_2	Ioana Anghel	x			field	2019-04-13	32.7604	-116.282	CA
Leptosiphon nuttallii	IGA159_1	Ioana Anghel	x		x	field	2019-06-13	37.6308	-118.654	CA
Linanthus arenicola	Andre24385	Jim André	x		x	RSA	2013-03-21	34.0682	-114.674	CA
Linanthus arenicola	Andre29751	Jim André	x		x	RSA	2014-04-07	34.8103	-116.52	CA
Linanthus arenicola	Andre29794	Jim André	x			RSA	2014-04-23	36.5405	-117.934	CA
Linanthus arenicola	Andre38220	Jim André	x			RSA	2017-04-15	34.8823	-115.734	CA
Linanthus arenicola	IGA139_9	Ioana Anghel	x		x	field	2019-05-16	36.8059	-118.103	CA
Linanthus arenicola	Tiehm16064	Arnold Tiehm	x	x		UNR	2010-05-25	39.7926	-118.857	NV
Linanthus arenicola	York2819	Dana York	x			CAS	2003-05-01	36.7478	-117.567	CA
Linanthus bellus	IGA108_1	Ioana Anghel	x			field	2019-04-13	32.7024	-116.256	CA
Linanthus bellus	IGA110_3	Ioana Anghel	x		x	field	2019-04-13	32.7603	-116.282	CA
Linanthus bellus	IGA113_4	Ioana Anghel	x		x	field	2019-04-14	32.7946	-116.33	CA
Linanthus bellus	Makings5031	Liz Makings	x	x		ASU	2017-03-06	29.7691	-114.786	MX
Linanthus bellus	Moran27497	Reid Moran	x			SD	1979-05-28	32.2	-116.004	MX
Linanthus bellus	Prigge4800_2	Barry Prigge	x			UCLA	1983-05-15	30.9667	-115.633	MX
Linanthus bellus	Thorne60487	Robert F. Thorne	x		x	RSA	1985-05-07	32.4516	-116.038	MX
Linanthus bernardinus	Bell12648A_1	Duncan S. Bell	x			RSA	2019-05-15	34.153	-116.539	CA
Linanthus bernardinus	Bell2352	Duncan S. Bell	x	x	x	RSA	2011-04-23	34.1354	-116.511	CA
Linanthus bernardinus	IGA124_2	Ioana Anghel	x		x	field	2019-04-29	34.1489	-116.453	CA
Linanthus bigelovii	Andre36432	Jim André	x			RSA	2016-04-07	35.3332	-115.56	CA
Linanthus bigelovii	Atwood26498	N.D. Atwood	x			UNR	2001-03-24	36.3576	-113.926	AZ
Linanthus bigelovii	DeGroot4917	Sarah J. J. De Groot	x		x	RSA	2005-04-24	32.3972	-110.511	AZ
Linanthus bigelovii	DeGroot5748	Sarah J. J. De Groot	x		x	RSA	2008-04-11	31.3154	-115.502	MX
Linanthus bigelovii	Felger10-189	Richard Felger	x			RSA	2010-03-28	32.3175	-114.057	AZ
Linanthus bigelovii	IGA111_1	Ioana Anghel	x			field	2019-04-13	32.7603	-116.282	CA
Linanthus bigelovii	IGA133_6	Ioana Anghel	x			field	2019-05-10	34.3385	-117.397	CA
Linanthus bigelovii	Porter11811	J. Mark Porter	x		x	RSA	1998-04-26	36.5317	-118.063	CA
Linanthus bigelovii	Porter14418	J. Mark Porter	x			RSA	2005-05-27	34.8157	-119.009	CA
Linanthus bigelovii	Reina2003-228	A. L. Reina	x	x		ASU	2003-03-09	30.8056	-111.258	MX
Linanthus bigelovii	Tiehm17685	Arnold Tiehm	x			RSA	2017-04-22	37.292	-114.618	NV
Linanthus bigelovii	Tiehm18669	Arnold Tiehm	x			UNR	2020-05-14	37.2261	-117.282	NV
Linanthus caespitosus	Baker17406	Marc A. Baker	x	x	x	ASU	2011-07-21	39.2806	-114.972	NV
Linanthus caespitosus	Baker17423	Marc A. Baker	x		x	ASU	2011-07-23	37.6722	-112.201	UT
Linanthus californicus	Boyd11829	Steve Boyd	x			RSA	2008-03-20	33.5954	-117.33	CA
Linanthus californicus	Burgess10795	R. Burgess	x			SBBG	2018-04-24	34.3116	-118.715	CA
Linanthus californicus	Freund117	Forrest D. Freund	x			SD	2013-03-19	35.432	-120.537	CA
Linanthus californicus	IGA146_2	Ioana Anghel	x		x	field	2019-05-23	34.2191	-116.622	CA
Linanthus californicus	IGA172_4	Ioana Anghel			x	field	2019-07-09	34.2691	-116.768	CA
Linanthus californicus	IGA211_1	Ioana Anghel	x			field	2020-07-23	34.4346	-119.554	CA
Linanthus californicus	IGA213_1	Ioana Anghel	x			field	2020-07-23	34.7422	-120.053	CA
Linanthus californicus	IGA214_1	Ioana Anghel	x			field	2020-07-23	34.7078	-120.434	CA
Linanthus californicus	IGA215_1	Ioana Anghel	x			field	2020-08-02	34.1257	-118.634	CA
Linanthus californicus	Wilken16226	Dieter H. Wilken	x	x	x	SBBG	2005-04-26	35.0354	-120.6	CA
Linanthus campanulatus	Andre36837	Jim André	x		x	RSA	2016-05-11	37.4423	-115.456	NV
Linanthus campanulatus	IGA154_8	Ioana Anghel			x	field	2019-06-12	37.3301	-118.044	CA
Linanthus campanulatus	IGA155_4	Ioana Anghel	x			field	2019-06-12	37.4711	-117.846	CA
Linanthus campanulatus	IGA156_3	Ioana Anghel	x			field	2019-06-13	38.424	-118.088	NV
Linanthus campanulatus	IGA156_7	Ioana Anghel			x	field	2019-06-13	38.424	-118.088	NV
Linanthus campanulatus	Johnson11-021	Leigh A. Johnson	x	x		BRY	2011-04-29	37.0469	-114.841	NV
Linanthus campanulatus	Tiehm11611	Arnold Tiehm	x			UNR	1988-05-13	38.1484	-117.971	NV
Linanthus campanulatus	Tiehm16063	Arnold Tiehm	x			UNR	2010-05-25	39.7926	-118.857	NV
Linanthus campanulatus	Tiehm17431	Arnold Tiehm	x			RSA	2016-07-15	38.8683	-118.375	NV
Linanthus campanulatus	Tiehm18674	Arnold Tiehm	x			UNR	2020-05-15	37.4414	-117.238	NV
Linanthus concinnus	Soza1650	Valerie L. Soza	x		x	RSA	2003-06-06	34.2411	-117.593	CA
Linanthus concinnus	Soza1687	Valerie L. Soza	x			RSA	2003-06-18	34.3593	-117.923	CA
Linanthus concinnus	Soza1692	Valerie L. Soza	x	x	x	RSA	2003-06-18	34.348	-118.013	CA
Linanthus demissus	Andre6032	Jim André	x			RSA	2016-04-07	36.7366	-116.913	CA
Linanthus demissus	Baker13968	Marc A. Baker	x	x	x	ASU	2001-04-20	36.991	-113.898	AZ
Linanthus demissus	DeGroot8194	Sarah J. J. De Groot	x			RSA	2017-03-14	34.2078	-114.788	CA
Linanthus demissus	DeGroot8271	Sarah J. J. De Groot	x			RSA	2017-03-21	35.0427	-116.393	CA
Linanthus demissus	IGA119_4	Ioana Anghel	x			field	2019-04-25	35.2103	-115.866	CA
Linanthus demissus	IGA129_2	Ioana Anghel	x			field	2019-05-09	35.1851	-115.767	CA
Linanthus demissus	IGA147_11	Ioana Anghel			x	field	2019-06-11	36.2863	-117.617	CA
Linanthus demissus	IGA147_16	Ioana Anghel	x			field	2019-06-11	36.2863	-117.617	CA
Linanthus demissus	Newton206	Doug Newton	x			ASU	2008-04-02	33.4594	-113.372	AZ
Linanthus demissus	Spellenberg13163	Richard Spellenberg	x		x	RSA	2001-03-20	33.1707	-111.632	AZ
Linanthus demissus	Wojciechowski1326	M. F. Wojciechowski	x			ASU	2005-03-14	33.385	-114.102	AZ
Linanthus dianthiflorus	Guilliams2686	Matthew Guilliams	x			SBBG	2015-02-15	33.3869	-118.475	CA
Linanthus dianthiflorus	IGA120_4	Ioana Anghel	x		x	field	2019-04-28	33.3315	-116.911	CA
Linanthus dianthiflorus	IGA121_1	Ioana Anghel	x			field	2019-04-28	33.2697	-116.641	CA
Linanthus dianthiflorus	IGA123_4	Ioana Anghel	x	x		field	2019-04-28	33.2002	-116.498	CA
Linanthus dianthiflorus	IGA176_3	Ioana Anghel	x			field	2020-03-07	34.1259	-118.825	CA
Linanthus dianthiflorus	IGA178_1	Ioana Anghel	x			field	2020-04-26	33.9721	-116.653	CA
Linanthus dianthiflorus	JunakSC-2312	Steven A. Junak	x		x	SBBG	1991-04-17	33.9697	-119.707	CA
Linanthus dianthiflorus	JunakSCa-1792	Steven A. Junak	x		x	RSA	2003-04-03	33.4077	-118.416	CA
Linanthus dianthiflorus	Kedziora1	Matt Kedziora	x			RSA	2009-04-03	32.5723	-117.014	CA
Linanthus dianthiflorus	Vanderplank050318-31	Sula Vanderplank	x		x	RSA	2005-03-18	30.5039	-116.039	MX
Linanthus dichotomus	Andre35617	Jim André	x			RSA	2016-04-06	36.903	-116.697	NV
Linanthus dichotomus	Benkendorf346	R. C. Benkendorf	x	x		SBBG	2017-03-29	36.4205	-120.623	CA
Linanthus dichotomus	Burgess10193	R. Burgess	x			SBBG	2016-04-22	34.8401	-119.342	CA
Linanthus dichotomus	Christy1048-a	Charlotte M. Christy	x			ASU	1992-03-28	33.271	-113.112	AZ
Linanthus dichotomus	Daniel2691	T. F. Daniel	x		x	ASU	1983-03-13	32.2259	-113.502	AZ
Linanthus dichotomus	Franklin468	B. Franklin	x			BRY	1984-04-23	37.2171	-112.936	UT
Linanthus dichotomus	Gentilcore1142	D. Gentilcore	x			UNR	2017-04-14	36.2681	-114.28	NV
Linanthus dichotomus	Huggins20-x	Tom Huggins	x			UCLA	2020-04-13	35.0952	-116.944	CA
Linanthus dichotomus	IGA109_2	Ioana Anghel	x			field	2019-04-13	32.7604	-116.282	CA
Linanthus dichotomus	IGA116_10	Ioana Anghel	x		x	field	2019-04-18	34.249	-116.464	CA
Linanthus dichotomus	IGA122_8	Ioana Anghel	x			field	2019-04-28	33.271	-116.642	CA
Linanthus dichotomus	IGA136_5	Ioana Anghel	x			field	2019-05-15	36.566	-118.125	CA
Linanthus dichotomus	Jensen1048	Nick Jensen	x			RSA	2014-04-16	34.86	-118.697	CA
Linanthus dichotomus	MB2	Maisie Borg	x			field	2018-01-01	35.7089	-117.913	CA
Linanthus dichotomus	Pinkava10357	D. J. Pinkava	x			ASU	1973-03-10	34.0556	-113.559	AZ
Linanthus dichotomus	Thorne60603	Robert F. Thorne			x	RSA	1985-05-09	32.45	-116.15	MX
Linanthus dichotomus	Wilken16258	Dieter H. Wilken	x			SBBG	2005-05-06	36.1185	-121.462	CA
Linanthus dichotomus	Wilvert160	Greg Wilvert	x		x	RSA	2005-04-05	35.0314	-119.686	CA
Linanthus filiformis	Andre16374	Jim André	x	x		RSA	2011-04-09	34.5916	-115.509	CA
Linanthus filiformis	Andre36005	Jim André	x			RSA	2016-04-07	36.7366	-116.913	CA
Linanthus filiformis	Atwood27189	N.D. Atwood	x			UNR	2001-04-21	36.3814	-113.965	AZ
Linanthus filiformis	Boyd2173	Steve Boyd	x		x	RSA	1988-03-10	33.9206	-115.051	CA
Linanthus filiformis	Fraga1494	Naomi Fraga	x			RSA	2005-02-23	35.7636	-116.341	CA
Linanthus filiformis	IGA128_4	Ioana Anghel	x		x	field	2019-05-09	35.1859	-115.767	CA
Linanthus filiformis	IGA142_11	Ioana Anghel	x			field	2019-05-17	37.4779	-118.317	CA
Linanthus filiformis	IGA148_3	Ioana Anghel	x			field	2019-06-11	36.2863	-117.617	CA
Linanthus filiformis	IGA148_9	Ioana Anghel			x	field	2019-06-11	36.2863	-117.617	CA
Linanthus filiformis	Johnson01-016	Leigh A. Johnson	x			BRY	2001-04-20	37.0832	-113.805	UT
Linanthus glaber	Rosentreter149	Roger Rosentreter	x	x	x	BRY	1978-06-16	42.7763	-115.715	ID
Linanthus inyoensis	Andre39422	Jim André	x			RSA	2017-06-05	37.9965	-118.751	CA
Linanthus inyoensis	IGA137_11	Ioana Anghel	x	x		field	2019-05-16	36.6195	-118.195	CA
Linanthus inyoensis	IGA143_10	Ioana Anghel	x			field	2019-05-17	37.2224	-118.312	CA
Linanthus inyoensis	IGA143_8	Ioana Anghel			x	field	2019-05-17	37.2224	-118.312	CA
Linanthus inyoensis	IGA157_6	Ioana Anghel	x			field	2019-06-13	37.9286	-118.405	NV
Linanthus inyoensis	IGA158_14	Ioana Anghel	x			field	2019-06-13	37.6308	-118.654	CA
Linanthus inyoensis	Shevock10508	James R. Shevock	x			CAS	1983-06-01	35.7417	-118.529	CA
Linanthus inyoensis	Tiehm16554	Arnold Tiehm	x		x	UNR	2013-06-05	38.3554	-118.748	NV
Linanthus jaegerii	FZ570	Felipe Zapata	x			field	2017-07-19	33.8069	-116.635	CA
Linanthus jaegerii	FZ574	Felipe Zapata	x		x	field	2017-07-19	33.7967	-116.64	CA
Linanthus jaegerii	Riefner96-160	R. E. Reifner	x	x		RSA	1996-08-28	33.7742	-116.676	CA
Linanthus jaegerii	WestSN	Heidi West	x		x	RSA	2000-07-18	33.8029	-116.641	CA
Linanthus jonesii	Andre24092	Jim André	x			RSA	2013-03-04	32.8133	-114.73	CA
Linanthus jonesii	Andre24383	Jim André	x			RSA	2013-03-21	34.0682	-114.674	CA
Linanthus jonesii	Andre35020	Jim André	x			RSA	2016-05-13	37.3373	-117.764	CA
Linanthus jonesii	DeGroot8272	Sarah J. J. De Groot	x	x		SD	2017-03-21	35.0427	-116.393	CA
Linanthus jonesii	IGA118_6	Ioana Anghel	x			field	2019-04-25	35.2102	-115.866	CA
Linanthus jonesii	IGA140_4	Ioana Anghel			x	field	2019-05-16	36.806	-118.103	CA
Linanthus jonesii	IGA140_5	Ioana Anghel	x			field	2019-05-16	36.806	-118.103	CA
Linanthus jonesii	Moran19929	Reid Moran	x			SD	1973-02-08	27.6009	-114.732	MX
Linanthus jonesii	Moran19990	Reid Moran	x			SD	1973-02-09	27.5329	-114.516	MX
Linanthus jonesii	Porter14247	J. Mark Porter	x		x	RSA	2005-03-09	33.9924	-116.572	CA
Linanthus jonesii	Reina2003-180	A. L. Reina	x		x	SD	2003-03-09	30.6222	-110.976	MX
Linanthus jonesii	Thorne60205	Robert F. Thorne	x			RSA	1985-04-20	31.3	-115.45	MX
Linanthus killipii	Bell12927_1	Duncan S. Bell	x			RSA	2019-06-08	34.2165	-116.624	CA
Linanthus killipii	Bell12928_1	Duncan S. Bell	x			RSA	2019-06-08	34.2019	-116.619	CA
Linanthus killipii	Bell12929_1	Duncan S. Bell	x			RSA	2019-06-08	34.2062	-116.62	CA
Linanthus killipii	IGA125_8	Ioana Anghel	x			field	2019-05-07	34.2169	-116.726	CA
Linanthus killipii	IGA144_13	Ioana Anghel	x	x	x	field	2019-05-23	34.2161	-116.623	CA
Linanthus killipii	IGA160_13	Ioana Anghel	x			field	2019-06-18	34.2033	-116.621	CA
Linanthus killipii	IGA160_3	Ioana Anghel			x	field	2019-06-18	34.2033	-116.621	CA
Linanthus killipii	IGA160_32	Ioana Anghel	x			field	2019-06-18	34.2033	-116.621	CA
Linanthus killipii	IGA160_44	Ioana Anghel	x			field	2019-06-18	34.2033	-116.621	CA
Linanthus killipii	IGA160_8	Ioana Anghel	x			field	2019-06-18	34.2033	-116.621	CA
Linanthus killipii	IGA173_3	Ioana Anghel	x			field	2019-07-09	34.218	-116.724	CA
Linanthus killipii	IGA201_3	Ioana Anghel	x			field	2020-06-09	34.2178	-116.724	CA
Linanthus killipii	IGA204_6	Ioana Anghel	x			field	2020-06-11	34.2269	-116.789	CA
Linanthus killipii	IGA206_3	Ioana Anghel	x			field	2020-06-11	34.2749	-116.77	CA
Linanthus maculatus	Bell6430	Duncan S. Bell	x			RSA	2014-03-29	34.3667	-116.582	CA
Linanthus maculatus	Bell7751	Duncan S. Bell	x			RSA	2015-02-24	34.0245	-116.515	CA
Linanthus maculatus	IGA100_11	Ioana Anghel	x			field	2019-03-28	32.7286	-116.101	CA
Linanthus maculatus	IGA103_1	Ioana Anghel			x	field	2019-03-29	32.9237	-116.311	CA
Linanthus maculatus	IGA103_5	Ioana Anghel	x			field	2019-03-29	32.9237	-116.311	CA
Linanthus maculatus	IGA115_10	Ioana Anghel			x	field	2019-04-18	34.249	-116.464	CA
Linanthus maculatus	IGA115_6	Ioana Anghel	x	x		field	2019-04-18	34.249	-116.464	CA
Linanthus maculatus	IGA179_1	Ioana Anghel	x			field	2020-04-26	33.9645	-116.649	CA
Linanthus maculatus	Porter14246	J. Mark Porter	x			ASU	2005-03-09	33.9924	-116.572	CA
Linanthus maculatus	Porter14255	J. Mark Porter	x			RSA	2005-03-09	34.1331	-116.284	CA
Linanthus orcuttii	IGA164_1	Ioana Anghel	x			field	2019-06-25	33.339	-116.917	CA
Linanthus orcuttii	IGA164_2	Ioana Anghel			x	field	2019-06-25	33.339	-116.917	CA
Linanthus orcuttii	IGA165_2	Ioana Anghel	x			field	2019-06-25	32.8965	-116.579	CA
Linanthus orcuttii	IGA165_3	Ioana Anghel	x			field	2019-06-25	32.8965	-116.579	CA
Linanthus orcuttii	Moran25719	Reid Moran	x		x	RSA	1978-05-09	30.9733	-115.63	MX
Linanthus orcuttii	Moran27496	Reid Moran	x			RSA	1979-05-28	32.2	-116.004	MX
Linanthus orcuttii	Moran30922	Reid Moran	x			RSA	1982-06-08	30.8917	-115.483	MX
Linanthus orcuttii	Nenow1159	Nancy Nenow	x	x		SD	2010-05-20	33.3779	-116.687	CA
Linanthus parryae	Boyd11907	Steve Boyd	x	x		RSA	2008-05-01	35.4186	-118.256	CA
Linanthus parryae	Burgess4563	R. Burgess	x			SBBG	2001-05-18	34.694	-118.857	CA
Linanthus parryae	Hardham5364	Clare B. Hardham	x		x	SBBG	1960-04-08	35.4585	-120.334	CA
Linanthus parryae	IGA131_12	Ioana Anghel			x	field	2019-05-10	34.39	-117.128	CA
Linanthus parryae	IGA132_8	Ioana Anghel	x			field	2019-05-10	34.3385	-117.397	CA
Linanthus parryae	IGA134_12	Ioana Anghel	x			field	2019-05-15	35.7045	-117.907	CA
Linanthus parryae	IGA138_11	Ioana Anghel	x			field	2019-05-16	36.6195	-118.195	CA
Linanthus parryae	IGA141_11	Ioana Anghel	x			field	2019-05-17	37.4827	-118.61	CA
Linanthus parryae	IGA141_13	Ioana Anghel	x		x	field	2019-05-17	37.4827	-118.61	CA
Linanthus parryae	IGA186_1	Ioana Anghel	x			field	2020-05-17	34.4519	-117.678	CA
Linanthus parryae	IGA197_1	Ioana Anghel	x			field	2020-05-21	34.5049	-118.018	CA
Linanthus parryae	IGA199_3	Ioana Anghel	x			field	2020-05-25	35.8266	-118.047	CA
Linanthus parryae	Jensen1980	Nick Jensen	x			RSA	2014-05-22	34.9396	-118.499	CA
Linanthus pungens	Bell9502	Duncan S. Bell	x			RSA	2016-04-28	33.6271	-116.461	CA
Linanthus pungens	Charlton2135	David Charlton	x		x	SBBG	1988-05-28	33.5404	-116.466	CA
Linanthus pungens	DeGroot5360	Sarah J. J. De Groot	x			RSA	2006-06-22	43.0737	-118.748	OR
Linanthus pungens	DeGroot7781	Sarah J. J. De Groot	x			RSA	2016-04-14	36.3876	-116.513	CA
Linanthus pungens	Fertig29699	Walter Fertig	x			ASU	2014-06-20	42.407	-108.963	WY
Linanthus pungens	Fraga815	Naomi Fraga	x		x	RSA	2003-06-05	35.7338	-117.995	CA
Linanthus pungens	IGA153_3	Ioana Anghel	x			field	2019-06-12	37.2568	-118.158	CA
Linanthus pungens	Janeway8479	L. P. Janeway	x			RSA	2005-07-10	40.2447	-120.51	CA
Linanthus pungens	Jaramillo37	Zach Jaramillo	x			BRY	2017-05-10	39.8994	-111.887	UT
Linanthus pungens	Moran12901	Reid Moran	x			SD	1966-04-20	29.4667	-113.567	MX
Linanthus pungens	Rebman11381	Jon Rebman	x			RSA	2005-03-19	32.7014	-116.121	CA
Linanthus pungens	Smith8681	J. F. Smith	x			BRY	2010-06-08	42.8146	-116.176	ID
Linanthus pungens	Swinney15533	R.G. Swinney	x			RSA	2011-07-21	34.2839	-118.12	CA
Linanthus pungens	Welsh27078	Stanley L. Welsh	x			RSA	1998-06-15	37.3428	-112.17	UT
Linanthus pungens	York3066	Dana York	x	x		CAS	2011-08-01	41.4778	-123.204	CA
Linanthus uncialis	PhilbrickB73-190	R. N. Philbrick	x	x		SBBG	1973-03-07	28.1489	-115.224	MX
Linanthus uncialis	Raven12528	Peter Raven	x			SD	1958-04-18	29.9833	-115.5	MX
Linanthus veatchii	Burgess7472	R. Burgess	x			RSA	1988-03-31	28.3667	-115.217	MX
Linanthus veatchii	Moran10684	Reid Moran	x		x	RSA	1963-04-16	28.2333	-115.171	MX
Linanthus veatchii	Rebman2421	Jon Rebman	x	x	x	RSA	1994-03-17	28.2833	-115.25	MX
Linanthus viscainensis	Rebman1550	Jon Rebman	x	x	x	RSA	1993-03-15	30	-114.75	MX
Linanthus watsonii	Baker17418	Marc A. Baker	x			ASU	2011-07-22	38.7942	-113.599	UT
Linanthus watsonii	Goodrich12930	Sherel Goodrich	x	x	x	BRY	1979-06-26	38.8875	-117.244	NV
Linanthus watsonii	Goodrich27538	Sherel Goodrich	x			BRY	2009-06-02	41.0043	-109.637	WY
Linanthus watsonii	Henderson6177	Douglass Henderson	x		x	BRY	1982-06-20	44.0664	-112.773	ID
Linanthus watsonii	Johnson3681	Leigh A. Johnson	x			BRY	2015-05-15	41.6383	-112.492	UT
Linanthus watsonii	Nachlinger2406	J. Nachlinger	x			UNR	2000-06-07	38.5808	-118.749	NV
Linanthus watsonii	Pedigo15	Ashley Pedigo	x			BRY	2017-05-10	39.8987	-111.889	UT
Phlox stansburyi	IGA152_1	Ioana Anghel	x			field	2019-06-12	37.2568	-118.158	CA
