## Appendix S2_SpeciesTraits for "Phylogenomics of the North American Desert Radiation *Linanthus* (Polemoniaceae) Reveals Mixed Trait Lability and No Single Geographic Mode of Speciation"

### Sheet: For pasting
Species	Taxonomic authorities	# of ddRAD samples	# of TC samples	Habit	Merosity	Blooming time	Corolla color adaxial	Corolla color abaxial	Polymorphic	Throat/Tube color	Throat/Tube Markings
Linanthus arenicola	(M.E.Jones) Jeps. & L.H.Bailey	7	3	annual	5	vespertine	cream	same as adaxial	no	purple or yellow	none
Linanthus bellus	(Greene) A.Gray	7	3	annual	5	diurnal	white or magenta	same as adaxial	yes	yellow	dark purple marks or not
Linanthus bernardinus	N.S.Fraga & D.Bell	3	2	annual	5	diurnal	white or pink	same as adaxial	yes	white, yellow or maroon--purple	maroon--red narrowly elliptical marks at base of each lobe
Linanthus bigelovii	(A. Gray) Greene	12	3	annual	5	vespertine	white	purple shading on parts of the petal that were visible in bud	no	yellow or maroon	none
Linanthus caespitosus	(Nutt.) J. M. Porter & A. M. Johnson	2	2	perennial	4	vespertine	white or cream	purple shading on parts of the petal that were visible in bud	yes	white or pink	none
Linanthus californicus	(Hook. & Arn.) J.M. Porter & L.A. Johnson	9	3	perennial	5	diurnal	white or magenta	same as adaxial	yes	white, pink or purple	none
Linanthus campanulatus	(A. Gray) J. M. Porter & A. M. Johnson	8	3	annual	5	diurnal	white	same as adaxial	no	white or yellow	yellow or marroon lines running down tube and throat
Linanthus concinnus	Milliken	3	2	annual	5	diurnal	white	same as adaxial	no	yellow	magenta marks near the base of each lobe
Linanthus demissus	(A. Gray) Greene	10	3	annual	5	diurnal	white	same as adaxial	no	yellow	magenta marks near base of each lobe, often grading into yellow lines
Linanthus dianthiflorus	(Benth.) Greene	10	4	annual	5	diurnal	white or pink	same as adaxial	yes	white or yellow	dark purple mark near the base of each lobe, sometimes a small dot, otherwise encircling the throat, (no mark at all)
Linanthus dichotomus	Benth.	17	4	annual	5	vespertine or diurnal	white	purple shading on parts of the petal that were visible in bud	no	white or yellow throat, purple tube	none
Linanthus dichotomus subsp. meridianus	(Eastw.) H. Mason in Abrams	0	0	annual	5	diurnal	white	purple shading on parts of the petal that were visible in bud	no	white or yellow throat, purple tube	none
Linanthus filiformis	(Parry ex A. Gray) J.M. Porter & L.A. Johnson	9	3	annual	5	diurnal	yellow	same as adaxial	no	yellow	(darker yellow marks near base of each lobe)
Linanthus glaber	(R. Patt. & Yoder-Will.) J.M. Porter & L.A. Johnson	1	1	perennial	6	vespertine	white		no	purple	none
Linanthus inyoensis	(I.M. Johnst.) J.M. Porter & L.A. Johnson	7	2	annual	5	diurnal	white	same as adaxial, sometimes magenta shading on parts visible in bud	no	yellow	(darker yellow marks near base of each lobe)
Linanthus jaegeri	(Munz) J. M. Porter & A. M. Johnson	4	2	perennial	6	vespertine	white	same as adaxial	no	white	none
Linanthus jonesii	(A. Gray) Greene	11	3	annual	5	vespertine	cream	purple shading on parts of the petal that were visible in bud	no	yellow or maroon	none
Linanthus killipii	H. Mason	13	2	annual	5	diurnal	white or magenta	same as adaxial	yes	white or yellow	maroon--red narrowly elliptical spot at base of each lobe
Linanthus maculatus	(Parish) Milliken	8	2	annual	5	diurnal	white	same as adaxial	no	yellow or yellow-green	magenta mark near base
Linanthus orcuttii	(Parry) Jeps.	7	2	annual	5	diurnal	white or pink (striped)	same as adaxial	yes	white or maroon	maroon--red chevron shaped marks at base of each lobe
Linanthus parryae	(A. Gray) Greene	12	3	annual	5	diurnal	white or blue-purple	same as adaxial	yes	white, yellow or dark purple	dark purple mark near the base of each lobe, (pouched)
Linanthus pungens	(Torr.) J.M. Porter & L.A. Johnson	15	2	perennial	5	vespertine or diurnal	white, pink, peach, cream	purple shading on parts of the petal that were visible in bud	yes	maroon	none
Linanthus uncialis	(Brandegee) Moran	2	0	annual	5	diurnal	white or pink	same as adaxial	yes	?	?
Linanthus veatchii	(Parry ex Greene) J.M. Porter & L.A. Johnson	3	2	perennial	5	diurnal	white	same as adaxial	no	?	none
Linanthus viscainensis	Moran	1	1	annual	5	vespertine	white	purple shading on parts of the petal that were visible in bud	no	?	none
Linanthus watsonii	(A.Gray) Wherry	7	2	perennial	6	vespertine	white or cream	purple shading on parts of the petal that were visible in bud	yes	pink or purple	none
