## Appendix S5_StochasticCharacterMapping_AICscores for "Phylogenomics of the North American Desert Radiation *Linanthus* (Polemoniaceae) Reveals Mixed Trait Lability and No Single Geographic Mode of Speciation"

### Sheet: AIC_scores
Model of Evolution	Perreniality	Night blooming	Anthocyanin Polymorphism
all rates different	17.5468	31.0679	33.7307
equal rates	15.8453	29.1241	33.6824
irreversible	15.5468	29.0789	37.9738
